# Simulation-based survey of TMEM16 family reveals that robust lipid scrambling requires an open groove

**DOI:** 10.1101/2024.09.25.615027

**Authors:** Christina A. Stephens, Niek van Hilten, Lisa Zheng, Michael Grabe

**Affiliations:** Cardiovascular Research Institute; Graduate Group in Biophysics; Department of Pharmaceutical Chemistry University of California, San Francisco, CA 94158

**Keywords:** TMEM16s, scramblases, membrane deformation, MD simulation

## Abstract

Biological membranes are complex and dynamic structures with different populations of lipids in their inner and outer leaflets. The Ca^2+^-activated TMEM16 family of membrane proteins plays an important role in collapsing this asymmetric lipid distribution by spontaneously, and bidirectionally, scrambling phospholipids between the two leaflets, which can initiate signaling and alter the physical properties of the membrane. While evidence shows that lipid scrambling can occur via an open hydrophilic pathway (“groove”) that spans the membrane, it remains unclear if all family members facilitate lipid movement in this manner. Here we present a comprehensive computational study of lipid scrambling by all TMEM16 members with experimentally solved structures. We performed coarse-grained molecular dynamics (MD) simulations of 27 structures from five different family members solved under activating and non-activating conditions, and we captured over 700 scrambling events in aggregate. This enabled us to directly compare scrambling rates, mechanisms, and protein-lipid interactions for fungal and mammalian TMEM16s, in both open (Ca^2+^-bound) and closed (Ca^2+^-free) conformations with statistical rigor. We show that all TMEM16 structures thin the membrane and that the majority of scrambling (>90%) occurs at the groove only when TM4 and TM6 have sufficiently separated. Surprisingly, we also observed 60 scrambling events that occurred outside the canonical groove, over 90% of which took place at the dimer-dimer interface in mammalian TMEM16s. This new site suggests an alternative mechanism for lipid scrambling in the absence of an open groove.

**Impact Statement:** The majority of TMEM16 lipid scrambling occurs in the open groove associated with Ca^2+^-activation, but limited scrambling also occurs in the dimer interface independent of Ca^2+^.
