## Supplementary material for "Simulation-based survey of TMEM16 family reveals that robust lipid scrambling requires an open groove": source data file

### Sheet: Sheet1
						Lipid scrambling rate (events/μs)		Minimal membrane thickness (Å)	TM4-TM6 distance (Å)		TM3-TM10 distance (Å)		Water permeation rate (events/μs)		Ion permeation events
	PDB ID	Mutations	Source	# calcium	State	Mean	STD		Mean	STD	Mean	STD	Mean	STD	# Cl-	# Na+	Selectivity (Na/Cl)
nhTMEM16	4WIS	WT	X-ray	4	Open	24.44	5.23	12	7.85	0.17	4.08	0.21	478	45.5	10	51	5.1
	6QM6	WT	Cryo-EM	0	Open	15.67	3.94	11.6	7.49	0.2	4	0.25	338.6	51.5	5	16	3.2
	6QM4	WT	Cryo-EM	0	Closed	0	0	22.4	3.53	0.01	10.66	1.86	49.5	8.2	0	0
	6QMA	WT	Cryo-EM	4	Intermediate	0	0	18.5	4.67	0.27	11.61	1.7	169.5	32.3	0	0
	6QMB	WT	Cryo-EM	4	Closed	0	0	22.1	3.55	0.01	11.33	1.78	76.7	11.9	0	0
afTMEM16	7RXG	WT	Cryo-EM	4	Open	10.67	2.91	12.2	7.57	0.2	4.07	0.3	366.1	33.6	1	6	6
	7RXB	WT	Cryo-EM	0	Closed	0	0	12.2	3.55	0	9.46	1.64	125.7	16.9	0	0
TMEM16K	5OC9	WT	X-ray	6	Open	8.22	2.94	11.9	8.23	1.28	8.15	1.69	336.2	63.5	5	9	1.8
	6R7X	WT	Cryo-EM	6	Closed	0.44	0.68	19.1	3.88	0.03	8.83	1.63	35.4	10.2	0	0
TMEM16F	8B8J	F518H	Cryo-EM	6	Open, kink in TM3	11.33	4.08	11.9	5.14	0.47	8.88	2.33	554.4	68.4	43	56	1.30233
	6QP6*	WT	Simulation (cluster 10)	6	One open groove, one closed groove	3	1.56	13.1	5.55	0.16	11.07	1.43	418.1	44.3	9	3	0.333333
	8TAG	WT	Cryo-EM	3	Closed	1	0.67	14.1	3.63	0.01	9.43	1.67	42.47	10.9	0	0
	8B8Q	F518H	Cryo-EM	6	Closed	0.44	0.68	17.7	3.55	0.02	10.97	1.58	213.8	22.5	0	0
	6P47	WT	Cryo-EM	0	Closed	0.44	0.5	18.3	3.65	0.02	11.98	1.17	48.8	10.6	0	0
	6P48	WT	Cryo-EM	2	Closed	0.44	0.5	18.9	3.6	0.02	8.57	2.53	3.3	1.8	0	0
	8BC0	F518A, Q623A	Cryo-EM	6	Closed	0.44	0.5	19	3.48	0.02	8.92	1.99	50.9	15.4	0	0
	6QPB	WT	Cryo-EM	0	Closed	0.33	0.67	16.3	3.7	0.03	11.61	1.39	69.4	11.9	0	0
	8B8G	F518H	Cryo-EM	0	Closed	0.22	0.42	13.8	3.7	0.01	15.6	2.06	26	5.7	0	0
	6QP6	WT	Cryo-EM	6	Closed	0	0	15.7	3.65	0.02	14.4	0.9	39.9	7.8	0	0
	6QPC	WT	Cryo-EM	4	Closed	0	0	17.2	3.62	0.01	8.85	1.65	12.34	7.9	0	0
	8B8K	N562A	Cryo-EM	6	Closed	0	0	17.5	3.72	0.01	13.41	1.77	46.4	17.2	0	0
TMEM16A	7ZK3*6	WT	Simulation (cluster 6)	6	Closed (conductive to ions)	1.22	1.55	19.6	4.41	0.04	6.66	1.49	77.3	14.7	0	0
	5OYB*	WT	Simulation	4	Closed (conductive to ions)	0.22	0.42	16.7	5.13	0.16	10.88	1.55	168.6	54.3	0	0
	7ZK3*8	WT	Simulation (cluster 8)	6	Closed (conductive to ions)	0.11	0.31	12.5	4.59	0.06	4.63	1.27	377.3	38.2	4	0	0
	7ZK3*10	WT	Simulation (cluster 10)	6	Closed (conductive to ions)	0.11	0.31	16.6	4.21	0.02	12.28	1.79	243.4	52.3	0	0
	5OYG	WT	Cryo-EM	0	Closed	0	0	23.1	4.3	0.01	11.82	2.04	48.8	22.8	0	0
	5OYB	WT	Cryo-EM	4	Closed	0	0	23.1	4.16	0.02	11.96	2.12	52.2	23.9	0	0
